# Quantitative proteome of bacterial periplasmic predation reveals a prey damaging protease

**DOI:** 10.1101/2024.12.23.630089

**Authors:** Ting F. Lai, Denis Jankov, Jonas Grossmann, Bernd Roschitzki, Simona G. Huwiler

## Abstract

The rise of antimicrobial resistant pathogens calls for novel ways to kill and damage bacteria. A rich source for bacterial cell-damaging proteins is periplasmic predatory bacterium *Bdellovibrio bacteriovorus*, which invades, kills and subsequently exits the Gram-negative prey cell. An increased understanding of predatory protein function can be achieved by analyzing their relative abundance at key stages of predation. Here, we present the first quantitative proteome covering the complete predatory life cycle of the bacterial predator *B. bacteriovorus* killing *Escherichia coli*, quantifying 2195 predator proteins. From these proteins, nine protein clusters sharing similar expression patterns were identified. Towards the end of the life cycle when the predator exits prey remnants, we identified significant amounts of protease Bd2269. Gene knockout and heterologous expression experiments revealed that Bd2269 is involved in the prey exit process and damages *E. coli* from within. This quantitative predator proteome is a valuable resource to unravel bacterial predator-prey interactions and advances the search for novel antimicrobial enzymes.
