## Supplementary Table 2 for "Quantitative proteome of bacterial periplasmic predation reveals a prey damaging protease"

### Sheet: A_EntryPeak
Cluster	Accession	Protein name	NCBI description	EGGnog description	EGGnog evalue	#Unique peptides
Cluster 14	Q6MRD3	Bd0155	Uncharacterized protein	-	2.73e-206	8
Cluster 2	Q6MRB8	Bd0172	Uncharacterized protein	#N/A	#N/A	20
Cluster 2	Q6MRB7	Bd0173	Uncharacterized protein	-	0	30
Cluster 2	Q6MR85	Bd0210	Uncharacterized protein	#N/A	#N/A	10
Cluster 2	Q6MQT8	Bd0372	2Fe-2S ferredoxin-type domain-containing protein	2Fe-2S iron-sulfur cluster binding domain	1.75e-62	3
Cluster 2	Q6MQS8	Bd0382	Uncharacterized protein	#N/A	#N/A	14
Cluster 14	Q6MQP8	Bd0412	Uncharacterized protein	#N/A	#N/A	16
Cluster 2	Q6MQP5	Bd0415	Uncharacterized protein	#N/A	#N/A	29
Cluster 14	Q6MQP4	Bd0416	Hypothetical abductin-like protein	Gram-negative bacterial TonB protein C-terminal	1.06e-279	12
Cluster 2	Q6MQP3	Bd0417	Uncharacterized protein	#N/A	#N/A	46
Cluster 2	Q6MQP2	Bd0418	Uncharacterized protein	biopolymer transport protein	1.36e-106	8
Cluster 14	Q6MQN0	Bd0434	Uncharacterized protein	#N/A	#N/A	10
Cluster 2	Q6MPG8	Bd0886	SH3b domain-containing protein	ErfK ybiS ycfS ynhG family protein	0	29
Cluster 2	Q6MPA3	Bd0956	Uncharacterized protein	#N/A	#N/A	11
Cluster 2	Q6MP71	Bd0993	Putative secreted protein	Belongs to the glycosyl hydrolase 57 family	0	20
Cluster 2	Q6MP24	Bd1044	BD_b_sandwich domain-containing protein	-	0	18
Cluster 2	Q6MP23	Bd1045	BD_b_sandwich domain-containing protein	-	0	20
Cluster 2	Q6MP22	Bd1046	BD_b_sandwich domain-containing protein	-	3.19e-301	24
Cluster 2	Q6MNR2	Bd1176	Uncharacterized protein	ErfK ybiS ycfS ynhG family protein	0	33
Cluster 14	Q6MNQ8	Bd1181	Putative periplasmic protein YcbB	Peptidoglycan-binding domain 1 protein	0	17
Cluster 14	Q6MNQ7	Bd1183	Uncharacterized protein	#N/A	#N/A	8
Cluster 2	Q6MNK5	Bd1244	Uncharacterized protein	Endonuclease I	4.45e-225	7
Cluster 14	Q6MNA3	Bd1357	Uncharacterized protein	#N/A	#N/A	4
Cluster 2	Q6MMU4	Bd1529	ABC transporter ATP-binding protein	ABC transporter transmembrane region	0	9
Cluster 2	Q6MM06	Bd1842	Uncharacterized protein	-	7.57e-142	5
Cluster 2	Q6MLH7	Bd2033	Fido domain-containing protein	Fic/DOC family	0	49
Cluster 2	Q6MLF0	Bd2061	YkuD domain-containing protein	protein conserved in bacteria	2.84e-143	12
Cluster 2	Q6MLE9	Bd2062	Uncharacterized protein	NLP P60 protein	0	5
Cluster 14	Q6MKE5	Bd2451	Endo/exonuclease/phosphatase domain-containing protein	Endonuclease Exonuclease Phosphatase	0	11
Cluster 14	Q6MJ61	Bd2922	Uncharacterized protein	IucA IucC family	0	21
Cluster 2	Q6MIT6	Bd3062	Uncharacterized protein	#N/A	#N/A	19
Cluster 2	Q6MIT5	Bd3063	Transcriptional regulator	Sigma-54 interaction domain	9.01e-255	21
Cluster 2	Q6MIS5	Bd3073	SLT domain-containing protein	lytic transglycosylase activity	0	11
Cluster 2	Q6MIL8	Bd3137	DUF4953 domain-containing protein	Met-zincin	0	83
Cluster 2	Q6MII1	Bd3176	YkuD domain-containing protein	ErfK ybiS ycfS ynhG family protein	9.89e-200	17
Cluster 2	Q6MIH6	Bd3181	Uncharacterized protein	#N/A	#N/A	6
Cluster 2	Q6MI84	Bd3285	Uncharacterized protein	peptidoglycan turnover	3.44e-282	9
Cluster 2	Q6MH17	Bd3748	Uncharacterized protein	-	1.35e-196	7
Cluster 2	Q6MGZ7	Bd3768	TonB_C domain-containing protein	Gram-negative bacterial TonB protein C-terminal	6.5e-306	12
Cluster 2	Q6MGV2	Bd3819	Uncharacterized protein	Universal stress protein	5.51e-211	8

### Sheet: B_GrowthPeak
Cluster	Accession	Protein name	NCBI description	EGGnog description	EGGnog evalue	#Unique peptides
Cluster 7	Q6MQP0	Bd0420	Putative adventurous gliding motility protein R	Adventurous gliding motility	1.12e-164	10
Cluster 7	Q6MQJ8	Bd0468	Putative peptidoglycan GlcNAc deacetylase	Polysaccharide deacetylase	1.26e-212	8
Cluster 7	Q6MQI4	Bd0482	Probable membrane protein	Dolichol kinase	7.12e-150	4
Cluster 7	Q6MPN5	Bd0813	Uncharacterized protein	-	2.27e-214	17
Cluster 7	Q6MPN2	Bd0816	D-alanyl-D-alanine carboxypeptidase	D-Ala-D-Ala carboxypeptidase 3 (S13) family	1.05e-307	18
Cluster 7	Q6MP21	Bd1047	Uncharacterized protein	17 kDa outer membrane surface antigen	2e-199	28
Cluster 7	Q6MNA2	Bd1358	Putative peptidoglycan-binding protein	Peptidoglycan-binding domain 1 protein	0	19
Cluster 7	Q6MM07	Bd1841	DUF4953 domain-containing protein	Met-zincin	0	30
Cluster 7	Q6MLL7	Bd1990	Putative auxin-regulated protein	PFAM GH3 auxin-responsive promoter	0	14
Cluster 7	Q6MLC2	Bd2091	Uncharacterized protein	-	2.3e-111	5
Cluster 7	Q6ML86	Bd2131	tRNA uridine(34) hydroxylase	Belongs to the UPF0176 family	5.72e-266	13
Cluster 7	Q6MKR5	Bd2320	Putative CarD-like transcriptional regulator	PFAM Transcription factor CarD	1.6e-109	17
Cluster 7	Q6MKG5	Bd2428	Serin protease	Subtilase family	0	25
Cluster 7	Q6MKG3	Bd2430	Uncharacterized protein	#N/A	#N/A	22
Cluster 7	Q6MKC2	Bd2480	Uncharacterized protein	pyruvate-flavodoxin oxidoreductase activity	0	20
Cluster 7	Q6MK73	Bd2538	Uncharacterized protein	-	0	24
Cluster 7	Q6MIK1	Bd3154	Uncharacterized protein	#N/A	#N/A	10
Cluster 7	Q6MI90	Bd3279	Putative polysaccharide deacetylase	Polysaccharide deacetylase	8.72e-280	16
Cluster 7	Q6MI41	Bd3334	Uncharacterized protein	L,D-transpeptidase catalytic domain	2.23e-191	8
Cluster 7	Q6MHQ9	Bd3481	Secreted trypsin-like serine protease	Trypsin-like serine protease	2.03e-222	7
Cluster 7	Q6MHM3	Bd3518	Uncharacterized protein	#N/A	#N/A	5
Cluster 7	Q6MH22	Bd3741	YkuD domain-containing protein	ErfK ybiS ycfS ynhG family protein	1.5e-186	15
Cluster 7	Q6MH07	Bd3758	DUF4423 domain-containing protein	Domain of unknown function (DUF4423)	3.28e-178	9
Cluster 7	Q6MGV0	Bd3821	Uncharacterized protein	cytochrome C peroxidase	0	14

### Sheet: C_Peak3h
Cluster	Accession	Protein name	NCBI description	EGGnog description	EGGnog evalue	#Unique peptides
Cluster 9	Q6MRP0	Bd0035	Trypsin	Trypsin-like serine protease	3.57e-203	10
Cluster 9	Q6MRG2	Bd0123	Putative TPR domain protein	TPR repeat	1.89e-168	12
Cluster 10	Q6MR75	Bd0223	Putative regulator for granula-associated protein	regulator	5.2e-121	18
Cluster 10	Q6MQP6	Bd0414	Uncharacterized protein	Has lipid A 3-O-deacylase activity. Hydrolyzes the ester bond at the 3 position of lipid A, a bioactive component of lipopolysaccharide (LPS), thereby releasing the primary fatty acyl moiety	1.89e-171	12
Cluster 10	Q6MQL6	Bd0449	Putative protease	Belongs to the peptidase S8 family	0	20
Cluster 9	Q6MQA3	Bd0575	Iron-regulated protein A	Imelysin	9.02e-255	8
Cluster 10	Q6MQ55	Bd0629	Trypsin	serine-type endopeptidase activity	1.69e-188	10
Cluster 9	Q6MQ01	Bd0687	HTH cro/C1-type domain-containing protein	#N/A	#N/A	11
Cluster 10	Q6MPV7	Bd0733	Dual-specificity RNA methyltransferase RlmN	Specifically methylates position 2 of adenine 2503 in 23S rRNA and position 2 of adenine 37 in tRNAs	3.51e-294	15
Cluster 9	Q6MP66	Bd0998	Uncharacterized protein	#N/A	#N/A	13
Cluster 9	Q6MP64	Bd1000	Uncharacterized protein	#N/A	#N/A	10
Cluster 9	Q6MNX8	Bd1098	Transcriptional repressor NrdR	Negatively regulates transcription of bacterial ribonucleotide reductase nrd genes and operons by binding to NrdR- boxes	1.02e-150	6
Cluster 9	Q6MNL3	Bd1235	Uncharacterized protein	-	1.61e-114	7
Cluster 10	Q6MN19	Bd1444	Serine protease, subtilase family	Belongs to the peptidase S8 family	0	24
Cluster 9	Q6MMK1	Bd1627	3-hydroxy-3-methylglutaryl coenzyme A reductase	Belongs to the HMG-CoA reductase family	6.32e-310	17
Cluster 9	Q6MMD1	Bd1705	Putative 2-nitropropane dioxygenase	nitronate monooxygenase activity	0	16
Cluster 10	Q6MM78	Bd1763	YkuD domain-containing protein	protein conserved in bacteria	5.1e-153	5
Cluster 10	Q6MLL9	Bd1988	Uncharacterized protein	Acyl-coenzyme A:6-aminopenicillanic acid acyl-transferase	0	16
Cluster 10	Q6MLH5	Bd2035	Uncharacterized protein	hydrolase activity, hydrolyzing N-glycosyl compounds	6.43e-194	12
Cluster 10	Q6MLE0	Bd2072	DUF4105 domain-containing protein	Domain of unknown function (DUF4105)	0	21
Cluster 9	Q6MKN4	Bd2354	THIF family protein	PFAM UBA THIF-type NAD FAD binding protein	6.72e-205	14
Cluster 10	Q6MKM7	Bd2361	Uncharacterized protein	#N/A	#N/A	18
Cluster 9	Q6MJM8	Bd2744	Uncharacterized protein	-	0	23
Cluster 9	Q6MJK0	Bd2777	Predicted hydrolase of HD superfamily	hydrolases of HD superfamily	8.58e-139	8
Cluster 9	Q6MJJ0	Bd2787	Uncharacterized protein	#N/A	#N/A	5
Cluster 10	Q6MI19	Bd3360	Probable transcriptional regulatory protein zraR	two component, sigma54 specific, transcriptional regulator, Fis family	0	27
Cluster 10	Q6MHR8	Bd3472	Uncharacterized protein	#N/A	#N/A	6
Cluster 9	Q6MHN3	Bd3507	Putative secreted nuclease	Endonuclease I	2.03e-217	16
Cluster 9	Q6MHI5	Bd3557	Uncharacterized protein	#N/A	#N/A	6
Cluster 10	Q6MH21	Bd3742	Uncharacterized protein	#N/A	#N/A	9
Cluster 10	Q6MH20	Bd3743	OmpR/PhoB-type domain-containing protein	Transcriptional regulatory protein, C terminal	4.56e-267	24
Cluster 9	Q6MGT7	Bd3834	DNA-directed DNA polymerase	DNA polymerase III	2.62e-159	8
Cluster 9	Q6MGP3	Bd3881	Uncharacterized protein	-	1.55e-110	10
Cluster 9	Q6MGM0	Bd3905	Chromosome partitioning protein	Belongs to the ParB family	4.4e-188	28
Cluster 9	Q6MGL9	Bd3906	Partition protein, ParA homolog	PFAM Cobyrinic acid ac-diamide synthase	9.46e-201	10
Cluster 10	Q6MGL6	Bd3909	tRNA uridine 5-carboxymethylaminomethyl modification enzyme MnmG	NAD-binding protein involved in the addition of a carboxymethylaminomethyl (cmnm) group at the wobble position (U34) of certain tRNAs, forming tRNA-cmnm(5)s(2)U34	0	20

### Sheet: D_Peak3hSlow
Cluster	Accession	Protein name	NCBI description	EGGnog description	EGGnog evalue	#Unique peptides
Cluster 16	Q6MQU6	Bd0361	Uncharacterized protein	#N/A	#N/A	7
Cluster 16	Q6MMP4	Bd1582	Single-stranded DNA-binding protein	Plays an important role in DNA replication, recombination and repair. Binds to ssDNA and to an array of partner proteins to recruit them to their sites of action during DNA metabolism	7.69e-100	12
Cluster 16	Q6MLU8	Bd1906	Uncharacterized protein	#N/A	#N/A	5
Cluster 16	Q6MLJ3	Bd2016	Uncharacterized protein	Uncharacterized ACR, COG1399	9.89e-164	4
Cluster 16	Q6MKV8	Bd2269	Serine protease, subtilase family	PFAM peptidase S8 and S53, subtilisin, kexin, sedolisin	0	19
Cluster 16	Q6MKN7	Bd2351	Uncharacterized protein	#N/A	#N/A	6
Cluster 16	Q6MJQ4	Bd2715	BD_b_sandwich domain-containing protein	-	4.9e-115	12
Cluster 16	Q6MI79	Bd3290	DUF3817 domain-containing protein	Domain of unknown function (DUF3817)	4.12e-61	2
Cluster 16	Q6MHQ5	Bd3486	3-deoxy-7-phosphoheptalonate synthase/chorismate mutase	PFAM DAHP synthetase I KDSA	2.08e-239	9
Cluster 16	Q6MHF9	Bd3588	Uncharacterized protein	-	4.68e-126	3
Cluster 16	Q6MH23	Bd3740	Uncharacterized protein	-	3.18e-178	9

### Sheet: E_Peak4h
Cluster	Accession	Protein name	NCBI description	EGGnog description	EGGnog evalue	#Unique peptides
Cluster 3	Q6MRN7	Bd0038	Replicative DNA helicase	it exhibits DNA-dependent ATPase activity and contains distinct active sites for ATP binding, DNA binding, and interaction with DnaC protein, primase, and other prepriming proteins	0	20
Cluster 12	Q6MRN6	Bd0039	Site-specific DNA inversion stimulation factor	Site-specific DNA inversion stimulation factor	1.85e-59	7
Cluster 3	Q6MRK0	Bd0078	DUF4476 domain-containing protein	#N/A	#N/A	8
Cluster 3	Q6MQZ1	Bd0310	Uncharacterized protein	#N/A	#N/A	6
Cluster 6	Q6MQX7	Bd0325	Probable arsenate reductase	ArsC family	9.89e-76	7
Cluster 6	Q6MQK2	Bd0464	Cell division protein DivIVA homologue	PFAM DivIVA family protein	4.27e-114	10
Cluster 6	P62212	Bd0512	Protein RecA	Can catalyze the hydrolysis of ATP in the presence of single-stranded DNA, the ATP-dependent uptake of single-stranded DNA by duplex DNA, and the ATP-dependent hybridization of homologous single-stranded DNAs. It interacts with LexA causing its activation and leading to its autocatalytic cleavage	6.72e-265	26
Cluster 6	Q6MQD1	Bd0543	Flagellar assembly factor FliW	Binds to the C-terminal region of flagellin, which is implicated in polymerization, and participates in the assembly of the flagellum	1.34e-120	10
Cluster 3	Q6MQ53	Bd0631	Uncharacterized protein	-	2.24e-106	5
Cluster 3	Q6MPF9	Bd0896	Orotate phosphoribosyltransferase	Protein of unknown function (DUF3015)	6.72e-97	3
Cluster 3	Q6MNS9	Bd1158	Chromosome partition protein Smc	Required for chromosome condensation and partitioning	0	83
Cluster 6	Q6MNQ5	Bd1185	Uncharacterized protein	Activator of cell division through the inhibition of FtsZ GTPase activity, therefore promoting FtsZ assembly into bundles of protofilaments necessary for the formation of the division Z ring. It is recruited early at mid-cell but it is not essential for cell division	1.44e-62	7
Cluster 6	Q6MMI9	Bd1640	Transcriptional regulator	PFAM regulatory protein, MerR	9.11e-118	10
Cluster 6	Q6MLX9	Bd1874	Uncharacterized protein	Belongs to the peptidase M48B family	4.44e-221	12
Cluster 3	Q6MLQ3	Bd1954	DNA mismatch repair protein MutS	that it carries out the mismatch recognition step. This protein has a weak ATPase activity	0	32
Cluster 3	Q6MLN1	Bd1976	Uncharacterized protein	Participates in chromosomal partition during cell division. May act via the formation of a condensin-like complex containing Smc and ScpB that pull DNA away from mid-cell into both cell halves	4.77e-224	13
Cluster 12	Q6MLN0	Bd1977	Uncharacterized protein	Participates in chromosomal partition during cell division. May act via the formation of a condensin-like complex containing Smc and ScpA that pull DNA away from mid-cell into both cell halves	2.35e-296	20
Cluster 12	Q6MLM4	Bd1983	Ribonucleoside-diphosphate reductase subunit beta	Provides the precursors necessary for DNA synthesis. Catalyzes the biosynthesis of deoxyribonucleotides from the corresponding ribonucleotides	3.62e-246	7
Cluster 6	Q6MLM3	Bd1984	Ribonucleoside-diphosphate reductase	Catalyzes the reduction of ribonucleotides to deoxyribonucleotides. May function to provide a pool of deoxyribonucleotide precursors for DNA repair during oxygen limitation and or for immediate growth after restoration of oxygen	0	45
Cluster 6	Q6MLA0	Bd2116	Ribonuclease HII	Endonuclease that specifically degrades the RNA of RNA- DNA hybrids	4e-156	11
Cluster 3	Q6MKT3	Bd2300	Integrase/recombinase XerD	TIGRFAM Tyrosine recombinase XerD	1e-214	7
Cluster 6	Q6MKR4	Bd2321	Subtilisin-like serine protease	Subtilase family	0	27
Cluster 12	Q6MKM0	Bd2368	Uncharacterized protein	cell adhesion involved in biofilm formation	3.9e-243	10
Cluster 12	Q6MKL9	Bd2369	Uncharacterized protein	#N/A	#N/A	25
Cluster 6	Q6MKL8	Bd2370	OMP_b-brl domain-containing protein	Has lipid A 3-O-deacylase activity. Hydrolyzes the ester bond at the 3 position of lipid A, a bioactive component of lipopolysaccharide (LPS), thereby releasing the primary fatty acyl moiety	5.46e-170	9
Cluster 12	Q6MKL7	Bd2371	Uncharacterized protein	#N/A	#N/A	16
Cluster 6	Q6MKL6	Bd2372	Hypothetical abductin-like protein	Interacts with outer membrane receptor proteins that carry out high-affinity binding and energy dependent uptake into the periplasmic space of specific substrates. It could act to transduce energy from the cytoplasmic membrane to specific energy- requiring processes in the outer membrane, resulting in the release into the periplasm of ligands bound by these outer membrane proteins	3.94e-252	15
Cluster 6	Q6MKL4	Bd2374	Uncharacterized protein	#N/A	#N/A	59
Cluster 12	Q6MKL3	Bd2375	Adventurous gliding motility protein S	Biopolymer transport protein ExbD/TolR	5.25e-118	12
Cluster 6	Q6MKL2	Bd2376	Uncharacterized protein	biopolymer transport protein	3.59e-102	8
Cluster 6	Q6MKL1	Bd2377	Adventurous gliding motility protein R	Adventurous gliding motility	3.36e-164	9
Cluster 6	Q6MKK0	Bd2388	Uncharacterized protein	#N/A	#N/A	8
Cluster 6	Q6MKC7	Bd2474	TPR_21 domain-containing protein	protein trimerization	2.8e-113	8
Cluster 6	Q6MJT5	Bd2683	Uncharacterized protein	-	0	17
Cluster 3	Q6MJQ0	Bd2720	Uncharacterized protein	-	1.23e-96	7
Cluster 6	Q6MIT0	Bd3068	Acyl-CoA desaturase	desaturase	5.59e-273	16
Cluster 6	Q6MIR3	Bd3087	Protease	Belongs to the peptidase S8 family	0	14
Cluster 6	Q6MIG9	Bd3189	Cell division protein FtsZ	Essential cell division protein that forms a contractile ring structure (Z ring) at the future cell division site. The regulation of the ring assembly controls the timing and the location of cell division. One of the functions of the FtsZ ring is to recruit other cell division proteins to the septum to produce a new cell wall between the dividing cells. Binds GTP and shows GTPase activity	0	28
Cluster 6	Q6MIG8	Bd3190	Cell division protein FtsA	Cell division protein that is involved in the assembly of the Z ring. May serve as a membrane anchor for the Z ring	3.27e-295	23
Cluster 3	Q6MIA5	Bd3261	Uncharacterized protein	#N/A	#N/A	14
Cluster 3	Q6MIA4	Bd3262	Uncharacterized protein	#N/A	#N/A	16
Cluster 12	Q6MI95	Bd3273	Putative metalloendopeptidase	RDD family	3.25e-180	10
Cluster 6	Q6MI01	Bd3382	Putative DNA-binding protein HU-beta	Histone-like DNA-binding protein which is capable of wrapping DNA to stabilize it, and thus to prevent its denaturation under extreme environmental conditions	2.56e-55	12
Cluster 12	Q6MHW4	Bd3420	Thymidine kinase	Thymidine kinase	3.74e-148	4
Cluster 3	Q6MHD7	Bd3613	Histidine kinase	Histidine kinase	0	15
Cluster 12	Q6MH58	Bd3700	DUF4423 domain-containing protein	Domain of unknown function (DUF4423)	2.31e-245	16
Cluster 12	Q6MGY8	Bd3778	Uncharacterized protein	NAD(P)-binding Rossmann-like domain	1.55e-272	11
Cluster 6	Q6MGY4	Bd3785	Isoprenyl transferase	Catalyzes the condensation of isopentenyl diphosphate (IPP) with allylic pyrophosphates generating different type of terpenoids	3.4e-173	6
Cluster 6	Q6MGX9	Bd3790	J domain-containing protein	Helix-turn-helix domain	1.11e-142	14

### Sheet: F_Peak4hSlow
Cluster	Accession	Protein name	NCBI description	EGGnog description	EGGnog evalue	#Unique peptides
Cluster 17	Q6MRN3	Bd0042	Uncharacterized protein	-	4.23e-129	11
Cluster 15	Q6MR56	Bd0243	Uncharacterized protein	#N/A	#N/A	6
Cluster 15	Q6MQY3	Bd0319	Uncharacterized protein	-	1.31e-142	3
Cluster 15	Q6MQX6	Bd0326	Glutathione peroxidase	Glutathione peroxidase	3.97e-130	9
Cluster 15	Q6MQT0	Bd0380	Outer membrane protein A	chlorophyll binding	7.76e-109	14
Cluster 17	Q6MQL9	Bd0446	Transcriptional regulatory protein	cyclic nucleotide binding	3.01e-164	9
Cluster 17	Q6MQC1	Bd0554	Uncharacterized protein	Putative zinc- or iron-chelating domain	5.09e-120	5
Cluster 15	Q6MPS2	Bd0772	Uncharacterized protein	SdiA-regulated	2.49e-186	4
Cluster 15	P61662	Bd0781	Sugar fermentation stimulation protein homolog	Belongs to the SfsA family	9.8e-177	11
Cluster 15	Q6MPN8	Bd0810	Arc_trans_TRASH domain-containing protein	monooxygenase activity	2.37e-79	6
Cluster 15	Q6MPK8	Bd0844	ABC-type transporter, periplasmic domain	Bacterial extracellular solute-binding proteins, family 3	2.52e-199	8
Cluster 15	Q6MPI3	Bd0870	Cupin_2 domain-containing protein	Cupin 2, conserved barrel domain protein	8.69e-68	4
Cluster 15	Q6MNN3	Bd1211	DUF1801 domain-containing protein	Bacteriocin-protection, YdeI or OmpD-Associated	5.52e-133	8
Cluster 15	Q6MNL7	Bd1231	Uncharacterized protein	#N/A	#N/A	4
Cluster 15	Q6MND1	Bd1327	Uncharacterized protein	-	4.89e-95	10
Cluster 17	Q6MNB2	Bd1348	Putative cation-transporting ATPase	mercury ion transmembrane transporter activity	2.27e-54	4
Cluster 15	Q6MN91	Bd1369	BD_b_sandwich domain-containing protein	-	1.79e-304	21
Cluster 15	Q6MMU2	Bd1531	UMP pyrophosphorylase	Catalyzes the conversion of uracil and 5-phospho-alpha- D-ribose 1-diphosphate (PRPP) to UMP and diphosphate	7.52e-151	10
Cluster 15	Q6MMU1	Bd1532	Uncharacterized protein	Protein of unknown function (DUF1688)	1.75e-297	17
Cluster 15	Q6MMU0	Bd1533	Putative GTP cyclohydrolase, riboflavin biosynthesis	GTP cyclohydrolase N terminal	2.19e-312	14
Cluster 15	Q6MML2	Bd1615	Uncharacterized protein	#N/A	#N/A	7
Cluster 15	Q6MMG7	Bd1664	Uncharacterized protein	#N/A	#N/A	5
Cluster 15	Q6MMF8	Bd1674	Putative O-antigen ligase WaaL	#NAME?	1.47e-303	4
Cluster 15	Q6MMC2	Bd1714	RNA polymerase sigma factor	Belongs to the sigma-70 factor family. ECF subfamily	7.02e-128	4
Cluster 15	Q6MMB3	Bd1723	Putative octaprenyl-diphosphate synthase	Belongs to the FPP GGPP synthase family	1.99e-235	7
Cluster 15	Q6MMB0	Bd1726	Uncharacterized protein	#N/A	#N/A	3
Cluster 17	Q6MLF9	Bd2052	Uncharacterized protein	-	6.12e-166	5
Cluster 17	Q6MLE5	Bd2066	Glutathione S-transferase family protein	Belongs to the GST superfamily	1.06e-178	5
Cluster 15	Q6ML51	Bd2170	Putative hemolysins	CBS domain containing protein	1.51e-237	9
Cluster 17	Q6ML26	Bd2196	Sec-independent protein translocase protein TatA	Part of the twin-arginine translocation (Tat) system that transports large folded proteins containing a characteristic twin-arginine motif in their signal peptide across membranes. TatA could form the protein-conducting channel of the Tat system	2.38e-46	5
Cluster 15	Q6MKR9	Bd2314	Uncharacterized protein	Protein of unknown function (DUF3617)	2.43e-121	6
Cluster 17	Q6MK59	Bd2553	Uncharacterized protein	#N/A	#N/A	4
Cluster 15	Q6MK38	Bd2575	Putative 2-component transcriptional regulator	PFAM response regulator receiver	6.98e-143	10
Cluster 15	Q6MK11	Bd2605	DUF2249 domain-containing protein	Uncharacterized conserved protein (DUF2249)	5.72e-61	4
Cluster 17	Q6MJZ0	Bd2626	Uncharacterized protein	Belongs to the UPF0109 family	8.21e-57	7
Cluster 17	Q6MJS6	Bd2692	Protease	Belongs to the peptidase S8 family	0	17
Cluster 15	Q6MJH8	Bd2799	Uncharacterized protein	Domain of unknown function (DUF1844)	1.29e-49	3
Cluster 15	Q6MJD6	Bd2843	Histidine kinase	Histidine kinase-, DNA gyrase B-, and HSP90-like ATPase	0	20
Cluster 17	Q6MJ95	Bd2887	Glutaredoxin	Belongs to the glutaredoxin family. Monothiol subfamily	2.21e-70	3
Cluster 15	Q6MIY6	Bd3008	Phosphoribosylaminoimidazole carboxylase catalytic subunit	Catalyzes the conversion of N5-carboxyaminoimidazole ribonucleotide (N5-CAIR) to 4-carboxy-5-aminoimidazole ribonucleotide (CAIR)	4e-173	4
Cluster 15	Q6MIU1	Bd3057	Similar to transcriptional regulator (MarR family)	Transcriptional regulator, MarR family	6.15e-116	6
Cluster 17	Q6MIS0	Bd3079	Putative serine proteinase	#N/A	#N/A	3
Cluster 17	Q6MII8	Bd3169	Uncharacterized protein	#N/A	#N/A	8
Cluster 15	Q6MID7	Bd3224	Uncharacterized protein	Copper chaperone PCu(A)C	5.23e-91	11
Cluster 15	Q6MHQ1	Bd3489	Uncharacterized protein	#N/A	#N/A	8
Cluster 15	Q6MHP2	Bd3498	Uncharacterized protein	#N/A	#N/A	8
Cluster 17	Q6MHL8	Bd3523	Uncharacterized protein	protein affecting phage T7 exclusion by the F plasmid	2.6e-120	6
Cluster 15	Q6MHJ6	Bd3545	Uncharacterized protein	#N/A	#N/A	2
Cluster 15	Q6MHJ2	Bd3549	Rhodanese-related sulfurtransferases	Rhodanese Homology Domain	1.28e-82	4
Cluster 15	Q6MHG0	Bd3586	Uncharacterized protein	Endonuclease/Exonuclease/phosphatase family	2.73e-200	10
Cluster 15	Q6MH51	Bd3707	Uncharacterized protein	#N/A	#N/A	11
Cluster 15	Q6MH47	Bd3712	Putative LysR-family transcriptional regulator	LysR substrate binding domain	3.3e-203	7
Cluster 15	Q6MH35	Bd3727	Outer membrane lipoprotein Blc	Lipocalin / cytosolic fatty-acid binding protein family	2.28e-137	7

### Sheet: G_Peak5h
Cluster	Accession	Protein name	NCBI description	EGGnog description	EGGnog evalue	#Unique peptides
Cluster 13	Q6MRN4	Bd0041	Cell division protein FtsK	PFAM cell divisionFtsK SpoIIIE	0	20
Cluster 13	Q6MQ70	Bd0611	Flagellar secretion chaperone FliS	PFAM flagellar protein FliS	5.52e-92	7
Cluster 13	Q6MQ69	Bd0613	Uncharacterized protein	-	6.87e-93	6
Cluster 13	Q6MQ67	Bd0615	Uncharacterized protein	#N/A	#N/A	4
Cluster 13	Q6MQ57	Bd0627	Uncharacterized protein	Protein of unknown function (DUF2802)	4.33e-205	8
Cluster 13	Q6MMG2	Bd1669	PMT_2 domain-containing protein	Dolichyl-phosphate-mannose-protein mannosyltransferase	0	4
Cluster 13	Q6MM22	Bd1826	Putative transcriptional regulator, LuxR family	transcriptional regulator	2.04e-77	9
Cluster 13	Q6MLA5	Bd2110	Uncharacterized protein	nuclear chromosome segregation	1.93e-248	24
Cluster 13	Q6MJI7	Bd2790	Uncharacterized protein	#N/A	#N/A	4
Cluster 13	Q6MII9	Bd3168	Uncharacterized protein	#N/A	#N/A	6
Cluster 13	Q6MI48	Bd3326	Polar flagellar assembly protein FliO	Polar flagellar assembly protein FliO	2.02e-146	4
Cluster 13	Q6MI44	Bd3330	UPF0337 protein Bd3330	Belongs to the UPF0337 (CsbD) family	3.2e-60	7
Cluster 13	Q6MHN0	Bd3510	General secretion pathway protein D	Type ii and iii secretion system protein	8.02e-152	12

### Sheet: H_PeakAfterExit
Cluster	Accession	Protein name	NCBI description	EGGnog description	EGGnog evalue	#Unique peptides
Cluster 18	Q6MQI5	Bd0481	Uncharacterized protein	#N/A	#N/A	6
Cluster 18	Q6MPI2	Bd0871	Uncharacterized protein	-	4.53e-117	7
Cluster 18	Q6MPD8	Bd0917	Small heat shock protein	Belongs to the small heat shock protein (HSP20) family	1.2e-101	6
Cluster 18	Q6MMU9	Bd1524	DUF883_C domain-containing protein	#N/A	#N/A	6
Cluster 18	Q6MKY3	Bd2243	OmpA-like domain-containing protein	#N/A	#N/A	11
Cluster 18	Q6MKY2	Bd2244	Uncharacterized protein	#N/A	#N/A	7
Cluster 18	Q6MI78	Bd3291	Uncharacterized protein	-	4.05e-214	8
Cluster 18	Q6MHN2	Bd3508	Putative carboxypeptidase	Zinc carboxypeptidase	4.46e-227	9

### Sheet: I_DropExit
Cluster	Accession	Protein name	NCBI description	EGGnog description	EGGnog evalue	#Unique peptides
Cluster 8	Q6MRJ7	Bd0082	Uncharacterized protein	#N/A	#N/A	30
Cluster 8	Q6MQU2	Bd0367	Two component response regulator	response regulator	1.32e-247	11
Cluster 8	Q6MQT4	Bd0376	Putative extracellular serine protease	Subtilase family	0	9
Cluster 11	Q6MQE1	Bd0530	Flagellar basal-body rod protein FlgF	Belongs to the flagella basal body rod proteins family	6.89e-191	13
Cluster 11	Q6MQA9	Bd0569	Two-component response regulator	Transcriptional regulatory protein, C terminal	5.24e-158	12
Cluster 11	Q6MQ77	Bd0604	Flagellin	Flagellin is the subunit protein which polymerizes to form the filaments of bacterial flagella	1.77e-174	19
Cluster 8	Q6MQ75	Bd0606	Flagellin	Flagellin is the subunit protein which polymerizes to form the filaments of bacterial flagella	2.65e-182	15
Cluster 11	Q6MPX4	Bd0714	Probable pyrophosphohydrolase	Belongs to the Nudix hydrolase family	8.44e-111	8
Cluster 8	Q6MPH5	Bd0879	5-oxoprolyl-peptidase	Removes 5-oxoproline from various penultimate amino acid residues except L-proline	1.2e-145	4
Cluster 11	Q6MPH3	Bd0881	RNA polymerase sigma-E factor	Belongs to the sigma-70 factor family. ECF subfamily	5.37e-107	6
Cluster 8	Q6MP57	Bd1007	PilZ domain-containing protein	PilZ domain	5.23e-125	10
Cluster 8	Q6MNP4	Bd1199	Uncharacterized protein	#N/A	#N/A	9
Cluster 8	Q6MN53	Bd1409	STAS domain-containing protein	#N/A	#N/A	4
Cluster 11	Q6MMY8	Bd1481	Adventurous gliding motility protein R	Adventurous gliding motility protein R	1.32e-157	5
Cluster 11	Q6MM71	Bd1771	Putative amino acid transporter	amino acid transport	1.06e-189	9
Cluster 8	Q6MM32	Bd1815	Uncharacterized protein	#N/A	#N/A	4
Cluster 11	Q6MLW2	Bd1891	NtrC family transcriptional regulator	PFAM sigma-54 factor interaction domain-containing protein	0	14
Cluster 8	Q6MLM6	Bd1981	Uncharacterized protein	#N/A	#N/A	3
Cluster 8	Q6MLB3	Bd2101	Uncharacterized protein	#N/A	#N/A	13
Cluster 11	Q6MKW0	Bd2267	Putative potassium/proton antiporter	Sodium/hydrogen exchanger family	0	9
Cluster 8	Q6MKT7	Bd2296	Uncharacterized protein	#N/A	#N/A	3
Cluster 11	Q6MKD5	Bd2464	Uncharacterized protein	Iron-containing redox enzyme	1.52e-157	16
Cluster 11	Q6MKD4	Bd2465	Uncharacterized protein	-	2.32e-166	20
Cluster 11	Q6MKC1	Bd2483	Uncharacterized protein	#N/A	#N/A	5
Cluster 11	Q6MKA9	Bd2497	HTH cro/C1-type domain-containing protein	Helix-turn-helix domain	4.54e-59	8
Cluster 8	Q6MJX7	Bd2639	Uncharacterized protein	-	0	13
Cluster 8	Q6MJN8	Bd2734	Cell wall surface anchor family protein	protein secretion	0	10
Cluster 8	Q6MJE9	Bd2829	Probable chemoreceptor glutamine deamidase CheD	CheD chemotactic sensory transduction	4.32e-110	7
Cluster 11	Q6MJA1	Bd2880	PilZ domain-containing protein	regulation of bacterial-type flagellum-dependent cell motility by regulation of motor speed	3.84e-162	9
Cluster 11	Q6MIX7	Bd3018	Uncharacterized protein	#N/A	#N/A	18
Cluster 11	Q6MIT4	Bd3064	Site-specific recombinase	Belongs to the 'phage' integrase family. XerC subfamily	2.08e-208	5
Cluster 8	Q6MIL1	Bd3144	Uncharacterized protein	#N/A	#N/A	2
Cluster 11	Q6MIA1	Bd3266	Cell wall surface anchor family protein	cell wall surface anchor family protein	0	11
Cluster 11	Q6MHX7	Bd3407	Flagellar basal body rod protein FlgB	Structural component of flagellum, the bacterial motility apparatus. Part of the rod structure of flagellar basal body	1.85e-90	2
Cluster 11	Q6MHS5	Bd3465	Putative transcriptional regulator	phosphorelay signal transduction system	3.56e-184	17
Cluster 11	Q6MGZ9	Bd3766	GGDEF domain-containing protein	diguanylate cyclase	0	26
